# Astrocyte extracellular matrix modulates neuronal dendritic development

**DOI:** 10.1101/2024.08.06.606424

**Authors:** Joel G. Hashimoto, Nicholas Margolies, Xiaolu Zhang, Joshua Karpf, Yuefan Song, Brett A. Davis, Fuming Zhang, Robert J. Linhardt, Lucia Carbone, Marina Guizzetti

## Abstract

Major developmental events occurring in the hippocampus during the third trimester of human gestation and neonatally in altricial rodents include rapid and synchronized dendritic arborization and astrocyte proliferation and maturation. We tested the hypothesis that signals sent by developing astrocytes to developing neurons modulate dendritic development *in vivo*. We altered neuronal development by neonatal (third trimester-equivalent) ethanol exposure in mice; this treatment increased dendritic arborization in hippocampal pyramidal neurons. We next assessed concurrent changes in the mouse astrocyte translatome by translating ribosomal affinity purification (TRAP)-seq. We followed up on ethanol-inhibition of astrocyte *Chpf2* and *Chsy1* gene translation because these genes encode for biosynthetic enzymes of chondroitin sulfate glycosaminoglycan (CS-GAG) chains (extracellular matrix components that inhibit neuronal development and plasticity) and have not been explored before for their roles in dendritic arborization. We report that *Chpf2* and *Chsy1* are enriched in astrocytes and their translation is inhibited by ethanol, which also reduces the levels of CS-GAGs measured by Liquid Chromatography/Mass Spectrometry. Finally, astrocyte-conditioned medium derived from *Chfp2*-silenced astrocytes increased neurite branching of hippocampal neurons *in vitro*. These results demonstrate that CS-GAG biosynthetic enzymes in astrocytes regulates dendritic arborization in developing neurons.
