## Supplemental Table 1 for "Astrocyte extracellular matrix modulates neuronal dendritic development"

### Sheet: Sheet1
Sample Name For Sequencing	Bioanalyzer Nano/Pico Conc (ng/ul)	RNA Integrity Number (RIN) >8 = good quality	RNA amount provided (ng)	Sample	Litter	VPR	TRAP	Fraction	Sex	Treatment
A-IP	23	9.5	230	1-FCon-VPR13_10_7_IP	VPR13_10	VPR13	TRAP29	IP	Female	Control
B-IP	28	9.6	280	2-FCon-VPR14_1_8_IP	VPR14_1	VPR14	TRAP29	IP	Female	Control
C-IP	24	9.7	240	3-FCon-VPR15_1-4.7_IP	VPR15_1-4	VPR15	TRAP29	IP	Female	Control
D-IP	19	9.6	190	5-MCon-VPR14_10_2_IP	VPR14_10	VPR14	TRAP29	IP	Male	Control
E-IP	24	10	240	6-MCon-VPR15_2-2.4_IP	VPR15_2-2	VPR15	TRAP29	IP	Male	Control
F-IP	25	9.5	250	7-FEtOH-VPR13_15_2_IP	VPR13_15	VPR13	TRAP29	IP	Female	EtOH
G-IP	19	10	190	8-FEtOH-VPR14_8_5_IP	VPR14_8	VPR14	TRAP29	IP	Female	EtOH
H-IP	23	9.9	230	9-FEtOH-VPR15_4-3.1_IP	VPR15_4-3	VPR15	TRAP29	IP	Female	EtOH
I-IP	23	9.4	230	10-MEtOH-VPR13_4_3_IP	VPR13_4	VPR13	TRAP29	IP	Male	EtOH
J-IP	25	9.3	250	11-MEtOH-VPR14_2_2_IP	VPR14_2	VPR14	TRAP29	IP	Male	EtOH
K-IP	24	9.6	240	12-MEtOH-VPR15_5-3.4_IP	VPR15_5-3	VPR15	TRAP29	IP	Male	EtOH
L-IP	27	9.4	270	1-FCon-VPR13_18_7_IP	VPR13_18	VPR13	TRAP30	IP	Female	Control
M-IP	16	9.8	160	7-FEtOH-VPR13_24_2_IP	VPR13_24	VPR13	TRAP30	IP	Female	EtOH
N-IP	18	10	180	12-MEtOH-VPR15_7-2.1_IP	VPR15_7-2	VPR15	TRAP30	IP	Male	EtOH
O-IP	22	8.9	220	3-FCon-VPR15_2-4.6_IP	VPR15_2-4	VPR15	TRAP31	IP	Female	Control
P-IP	22	8.8	220	5-MCon-VPR13_18_5_IP	VPR13_18	VPR13	TRAP31	IP	Male	Control
Q-IP	15	10	150	6-MCon-VPR14_1_6_IP	VPR14_1	VPR14	TRAP31	IP	Male	Control
R-IP	17	9	193	8-FEtOH-VPR14_2_7_IP	VPR14_2	VPR14	TRAP31	IP	Female	EtOH
T-IP	21	9.3	210	14-MEtOH-VPR15_3-2.4_IP	VPR15_3-2	VPR15	TRAP31	IP	Male	EtOH
U-IP	30	9.5	300	2-FCon-VPR15_5-2.1_IP	VPR15_5-2	VPR15	TRAP33	IP	Female	Control
V-IP	24	10	240	5-MCon-VPR14_14_2_IP	VPR14_14	VPR14	TRAP33	IP	Male	Control
W-IP	22	10	286	6-MCon-VPR15_6-2.3_IP	VPR15_6-2	VPR15	TRAP33	IP	Male	Control
X-IP	23	9.6	230	9-FEtOH-VPR15_7-2.4_IP	VPR15_7-2	VPR15	TRAP33	IP	Female	EtOH
Y-IP	26	9.5	260	11-MEtOH-VPR14_23_1_IP	VPR14_23	VPR14	TRAP30	IP	Male	EtOH
A-input	15	8.8	135	1-FCon-VPR13_10_7_input	VPR13_10	VPR13	TRAP29	input	Female	Control
B-input	11	9.6	99	2-FCon-VPR14_1_8_input	VPR14_1	VPR14	TRAP29	input	Female	Control
C-input	12	10	108	3-FCon-VPR15_1-4.7_input	VPR15_1-4	VPR15	TRAP29	input	Female	Control
D-input	13	9.3	117	5-MCon-VPR14_10_2_input	VPR14_10	VPR14	TRAP29	input	Male	Control
E-input	11	9.1	246.4	6-MCon-VPR15_2-2.4_input	VPR15_2-2	VPR15	TRAP29	input	Male	Control
F-input	17	9.1	153	7-FEtOH-VPR13_15_2_input	VPR13_15	VPR13	TRAP29	input	Female	EtOH
G-input	16	9.6	144	8-FEtOH-VPR14_8_5_input	VPR14_8	VPR14	TRAP29	input	Female	EtOH
H-input	14	9.2	126	9-FEtOH-VPR15_4-3.1_input	VPR15_4-3	VPR15	TRAP29	input	Female	EtOH
I-input	16	8.8	144	10-MEtOH-VPR13_4_3_input	VPR13_4	VPR13	TRAP29	input	Male	EtOH
J-input	15	9.6	135	11-MEtOH-VPR14_2_2_input	VPR14_2	VPR14	TRAP29	input	Male	EtOH
K-input	22	9.3	198	12-MEtOH-VPR15_5-3.4_input	VPR15_5-3	VPR15	TRAP29	input	Male	EtOH
L-input	8	9.5	172	1-FCon-VPR13_18_7_input	VPR13_18	VPR13	TRAP30	input	Female	Control
M-input	12	8.9	96	7-FEtOH-VPR13_24_2_input	VPR13_24	VPR13	TRAP30	input	Female	EtOH
N-input	12	9.1	108	12-MEtOH-VPR15_7-2.1_input	VPR15_7-2	VPR15	TRAP30	input	Male	EtOH
1-input	23.2	8.8	208.8	1-FCon-VPR13_10_3_input	VPR13_10	VPR13	TRAP31	input	Female	Control
P-input	11	9	154.9	5-MCon-VPR13_18_5_input	VPR13_18	VPR13	TRAP31	input	Male	Control
Q-input	17	9.2	153	6-MCon-VPR14_1_6_input	VPR14_1	VPR14	TRAP31	input	Male	Control
R-input	13	9.5	117	8-FEtOH-VPR14_2_7_input	VPR14_2	VPR14	TRAP31	input	Female	EtOH
S-input	12	9	139.4	12-MEtOH-VPR13_15_5_input	VPR13_15	VPR13	TRAP31	input	Male	EtOH
2-input	12	9	117.6	11-MEtOH-VPR14_2_4_input	VPR14_2	VPR14	TRAP33	input	Male	EtOH
Z-input	18	9.1	162	1-FCon-VPR15_2-2.2_input	VPR15_2-2	VPR15	TRAP33	input	Female	Control
V-input	20	9.2	180	5-MCon-VPR14_14_2_input	VPR14_14	VPR14	TRAP33	input	Male	Control
X-input	12	9.7	143.8	9-FEtOH-VPR15_7-2.4_input	VPR15_7-2	VPR15	TRAP33	input	Female	EtOH
W-input	13	9.2	117	5-MCon-VPR14_25_1_input	VPR14_25	VPR14	TRAP30	input	Male	Control
